# Imputed DNA methylation outperforms measured loci associations with smoking and chronological age

**DOI:** 10.1101/2024.09.05.611501

**Authors:** Anne Richmond, Jure Mur, Sarah E Harris, Janie Corley, Hannah R Elliott, Christopher N Foley, Eilis Hannon, Zhana Kuncheva, Josine L Min, Mahdi Moqri, Magatte Ndiaye, Benjamin B Sun, Catalina A Vallejos, Kejun Ying, Vadim N Gladyshev, Simon R Cox, Daniel L McCartney, Riccardo E Marioni

## Abstract

Multi-locus signatures of blood-based DNA methylation are well-established biomarkers for lifestyle and health outcomes. Here, we focus on two CpGs that are strongly associated with age and smoking behaviour. Imputing these loci via epigenome-wide CpGs results in stronger associations with outcomes in external datasets compared to directly measured CpGs. If extended epigenome-wide, CpG imputation could augment historic arrays and recently-released, inexpensive but lower-content arrays, thereby yielding better-powered association studies.
