## Supplementary Tables for "Imputed DNA methylation outperforms measured loci associations with smoking and chronological age"

### Sheet: Table S1
Supplementary Table 1. Non-zero LASSO coefficients for the smoking- and age-related CpGs (cg05575921 and cg16867657, respectively).
Outcome	CpG	Coefficient
cg05575921_AHRR	(Intercept)	-0.334484
cg05575921_AHRR	cg22508145	0.00175933
cg05575921_AHRR	cg08916839	3.43023e-05
cg05575921_AHRR	cg23576855	0.00191396
cg05575921_AHRR	cg24955955	0.0796147
cg05575921_AHRR	cg15168497	-0.019971
cg05575921_AHRR	cg12803068	-0.0449055
cg05575921_AHRR	cg23079012	0.0426653
cg05575921_AHRR	cg11416012	0.0208318
cg05575921_AHRR	cg04038932	-0.00352384
cg05575921_AHRR	cg16169950	0.00833165
cg05575921_AHRR	cg17267260	-0.00501786
cg05575921_AHRR	cg09736968	-0.0142394
cg05575921_AHRR	cg26378065	0.00108717
cg05575921_AHRR	cg09935388	0.128706
cg05575921_AHRR	cg21566642	0.380862
cg05575921_AHRR	cg06400319	-0.00202784
cg05575921_AHRR	cg17685099	-0.0017153
cg05575921_AHRR	cg17087741	0.0917458
cg05575921_AHRR	cg14829814	-0.00416497
cg05575921_AHRR	cg03604011	-0.0298679
cg05575921_AHRR	cg23916896	0.100965
cg05575921_AHRR	cg11902777	0.0711738
cg05575921_AHRR	cg22502448	0.0116046
cg05575921_AHRR	cg00336149	-0.0159864
cg05575921_AHRR	cg26850624	-0.00848053
cg05575921_AHRR	cg25189904	0.0803526
cg05575921_AHRR	cg17287155	0.00452201
cg05575921_AHRR	cg14675361	-0.00123032
cg05575921_AHRR	cg26652413	-0.0123274
cg05575921_AHRR	cg16240751	0.0134308
cg05575921_AHRR	cg04068248	-0.00349681
cg05575921_AHRR	cg23161492	0.0294631
cg05575921_AHRR	cg17560073	-0.000886899
cg05575921_AHRR	cg03636183	0.705639
cg05575921_AHRR	cg25949550	0.0168517
cg05575921_AHRR	cg10338082	-0.000175665
cg05575921_AHRR	cg23648810	-0.0147344
cg05575921_AHRR	cg19983801	0.00949022
cg05575921_AHRR	cg14753356	0.00861839
cg05575921_AHRR	cg15704699	-0.022213
cg05575921_AHRR	cg10619342	-0.0308811
cg05575921_AHRR	cg26963277	0.0276099
cg05575921_AHRR	cg21949830	0.021812
cg05575921_AHRR	cg07339236	0.107598
cg05575921_AHRR	cg07986378	0.0395945
cg05575921_AHRR	cg09338136	0.0170068
cg05575921_AHRR	cg26271591	0.0160356
cg05575921_AHRR	cg01616956	-0.00215125
cg05575921_AHRR	cg04885881	0.0345588
cg05575921_AHRR	cg01952185	-0.00839206
cg05575921_AHRR	cg12806681	0.0812031
cg05575921_AHRR	cg11554391	0.0406607
cg05575921_AHRR	cg19956914	-0.0150137
cg05575921_AHRR	cg09439054	-0.0564301
cg05575921_AHRR	cg01940273	0.218243
cg05575921_AHRR	cg10262357	-0.015709
cg05575921_AHRR	cg14825729	-0.0327002
cg05575921_AHRR	cg20451986	-0.00320118
cg05575921_AHRR	cg24090911	0.0443299
cg05575921_AHRR	cg23531049	-0.00381204
cg05575921_AHRR	cg19089328	-0.0136475
cg05575921_AHRR	cg01901332	0.013681
cg05575921_AHRR	cg08189186	-0.0161608
cg05575921_AHRR	cg06915193	0.0133816
cg05575921_AHRR	cg23973524	-0.0809316
cg16867657_ELOVL2	(Intercept)	0.933781
cg16867657_ELOVL2	cg02833127	0.00446289
cg16867657_ELOVL2	cg04875128	0.00801632
cg16867657_ELOVL2	cg10501210	-0.0634239
cg16867657_ELOVL2	cg11807280	-0.003973
cg16867657_ELOVL2	cg20465143	0.00220029
cg16867657_ELOVL2	cg06784991	0.0381166
cg16867657_ELOVL2	cg22353329	0.0202844
cg16867657_ELOVL2	cg19283806	-0.0213375
cg16867657_ELOVL2	cg02228185	-0.00529539
cg16867657_ELOVL2	cg24724428	0.373418
cg16867657_ELOVL2	cg17280346	0.00776837
cg16867657_ELOVL2	cg22454769	0.0246551
cg16867657_ELOVL2	cg23606718	0.00336074
cg16867657_ELOVL2	cg03473532	-0.0139199
cg16867657_ELOVL2	cg26350754	-0.00219753
cg16867657_ELOVL2	cg00329615	-0.0275595
cg16867657_ELOVL2	cg08097417	0.00185105
cg16867657_ELOVL2	cg05156137	-0.0130745
cg16867657_ELOVL2	cg16969368	5.86983e-05
cg16867657_ELOVL2	cg02650266	0.051354
cg16867657_ELOVL2	cg25078444	0.0112484
cg16867657_ELOVL2	cg12597389	0.0235414
cg16867657_ELOVL2	cg11176990	0.00436592
cg16867657_ELOVL2	cg07553761	0.0677827
cg16867657_ELOVL2	cg27626141	0.0201984
cg16867657_ELOVL2	cg09124496	-0.000652319
cg16867657_ELOVL2	cg19248676	0.00150966
cg16867657_ELOVL2	cg06639320	0.110137
cg16867657_ELOVL2	cg07584066	0.00109863
cg16867657_ELOVL2	cg07808087	0.0391131
cg16867657_ELOVL2	cg14692377	0.00902642
cg16867657_ELOVL2	cg20988565	-0.00231015
cg16867657_ELOVL2	cg16038120	0.00278161
cg16867657_ELOVL2	cg07080372	-0.00137889
cg16867657_ELOVL2	cg25645064	0.00153875
cg16867657_ELOVL2	cg01528542	-0.0489669
cg16867657_ELOVL2	cg09929164	-0.0173839
cg16867657_ELOVL2	cg03431918	-0.01374
cg16867657_ELOVL2	cg00106685	0.00081004
cg16867657_ELOVL2	cg02513379	-0.0262442
cg16867657_ELOVL2	cg15403961	-0.00130353
cg16867657_ELOVL2	cg18956933	0.00141806
cg16867657_ELOVL2	cg17110586	0.0133621
cg16867657_ELOVL2	cg17241310	0.0246621
cg16867657_ELOVL2	cg00664416	0.0379116
cg16867657_ELOVL2	cg07850154	-0.0340427
cg16867657_ELOVL2	cg16810343	-0.00827424
cg16867657_ELOVL2	cg23341182	-0.000189331
cg16867657_ELOVL2	cg13640414	-0.0180774
cg16867657_ELOVL2	cg06493994	0.000469286
cg16867657_ELOVL2	cg01329789	-0.00937269
cg16867657_ELOVL2	cg06661266	-0.00724179
cg16867657_ELOVL2	cg19761273	-0.0490627
cg16867657_ELOVL2	cg06819923	-0.0137946
cg16867657_ELOVL2	cg04976151	-0.00719458
cg16867657_ELOVL2	cg02170478	-0.0069216
cg16867657_ELOVL2	cg19453093	-0.00979015
cg16867657_ELOVL2	cg11299964	-0.0049986
cg16867657_ELOVL2	cg22986597	-0.0234951
cg16867657_ELOVL2	cg02071447	0.00527255
cg16867657_ELOVL2	cg11409350	-0.00677129
cg16867657_ELOVL2	cg25410668	0.0778611
cg16867657_ELOVL2	cg00103778	-0.0166021
cg16867657_ELOVL2	cg23836737	-0.00228764
cg16867657_ELOVL2	cg02903680	-0.00714684

### Sheet: Table S2
Supplementary Table 2. Pearson correlations between age and the ELOVL2 CpG (cg16867657) and EpiScore by decade of age in GSE246337.
Age Group	N	EpiScore_CpG	EpiScore_Age	CpG_Age
(18,20]	23	0.65	0.41	0.53
(20,30]	54	0.71	0.5	0.58
(30,40]	54	0.74	0.61	0.57
(40,50]	63	0.64	0.51	0.52
(50,60]	56	0.58	0.38	0.55
(60,70]	64	0.66	0.36	0.15
(70,80]	71	0.81	0.15	0.15
(80,90]	52	0.78	-0.07	-0.05

### Sheet: Table S3
Supplementary Table 3. Pearson correlations when training and testing on DNA methylation beta values.
Dataset	EpiScore and measured CpG	P-value	EpiScore and age	P-value	Measured CpG and age	P-value	EpiScore and smoking pack years	P-value	Measured CpG and smoking pack years	P-value
Hannum, GSE40279, ELOVL2	0.92	2.28e-276	0.89	6.24e-226	0.86	6.92e-192	-	-	-	-
GSE246337, ELOVL2	0.96	1e-154	0.94	5.36e-121	0.94	3.66e-120	-	-	-	-
LBC1936, AHRR	0.89	1.96e-307	-	-	-	-	-0.59	1.19e-83	-0.59	1.5e-83

### Sheet: Table S4
Supplementary Table 4. Non-zero coefficients of the proteome elastic net model predicting GDF15.
Protein	Coefficient
Intercept	-1.56592e-17
A1BG	-0.0184545
AAMDC	-0.00124644
ABCA2	-0.000117804
ACADM	0.000309437
ACADSB	0.000430993
ACAN	-0.000697511
ACE2	0.0103667
ACP5	0.00785106
ACRV1	-0.00153808
ACSL1	-0.000110014
ACTN2	0.018663
ACTN4	-0.00502062
ACY1	0.00993133
ADAM12	0.000343384
ADAM22	-0.000685333
ADAM23	-0.0037062
ADAM8	-0.0129586
ADAMTS13	-0.0094175
ADAMTS15	0.0129328
ADAMTS16	0.00996921
ADAMTS4	0.00590482
ADAMTS8	-0.00780247
ADAMTSL2	-0.00930813
ADAMTSL4	0.000783275
ADAMTSL5	-0.00228874
ADGRB3	-0.00059992
ADGRD1	-0.00384169
ADGRE1	-0.000469714
ADGRE2	-0.0119448
ADGRF5	-0.00187474
ADGRG1	0.00949549
ADGRG2	-0.0171758
ADH1B	-0.00892749
ADM	0.00929713
ADRA2A	0.00229214
AFP	-0.00581063
AGBL2	0.00110199
AGER	-0.0427274
AGR2	-0.004131
AGR3	-0.00359206
AGRN	0.00600758
AGXT	0.0101712
AHNAK	-0.0158934
AHNAK2	-0.00523039
AHSG	0.00534768
AHSP	0.00410207
AIF1	0.00682008
AIFM1	0.00014396
AK1	-0.00860057
AKAP12	0.000534718
AKR1C4	0.00108126
AKR7L	0.000663686
AKT1S1	-0.000926768
AKT3	0.00159576
ALDH2	-4.01646e-05
ALDH3A1	0.00530695
ALMS1	-0.000641445
ALPI	-0.00887268
ALPP	0.00146499
AMBN	0.00313483
AMBP	-0.00980923
AMIGO1	-0.00148536
AMIGO2	-0.010783
AMOT	-0.0113724
AMPD3	-0.000713196
AMY2A	0.00318067
ANG	-0.00113417
ANGPTL1	0.00648716
ANGPTL2	-1.55607e-05
ANGPTL3	-0.00897211
ANGPTL4	0.0365588
ANK2	-0.000367869
ANKMY2	-0.000582272
ANKRD54	-0.00025117
ANXA10	-0.0116558
ANXA11	-0.000869215
ANXA2	0.00257748
ANXA5	-0.000170851
AOC1	0.000691225
AOC3	0.0122829
AP2B1	0.00709751
APBB1IP	-0.0108234
APOA2	0.00251568
APOB	-0.00210369
APOC1	-7.12406e-05
APOD	-0.00416387
APOF	-0.00738865
APOH	0.0134018
APOL1	-0.011868
APOM	-0.00806019
AREG	0.0399998
ARG1	0.00321701
ARHGAP30	0.00791788
ARHGAP5	0.00182567
ARSA	-0.00537891
ART3	-0.00194875
ART5	-0.00555664
ASGR2	-0.000188505
ASPN	0.0026136
ASPSCR1	-0.00396802
ASS1	-0.00503814
ATF4	0.000690303
ATG4A	-0.0100989
ATP5F1D	-0.00349749
ATP6V1D	0.000205833
ATP6V1F	-0.00451931
ATRAID	-0.00149809
ATRN	0.00400081
ATXN3	-0.00781336
AXL	-0.0156222
B4GALT1	0.00155994
B4GAT1	-0.0128381
BAG3	-0.00679953
BAIAP2	0.00129807
BAMBI	0.00329638
BATF	-0.00150584
BAX	0.00106551
BCAN	-0.00513328
BCAT2	0.00345139
BCL2L15	0.0112011
BCL7A	-0.00159963
BGN	0.00130501
BHLHE40	0.0011006
BLMH	0.0031639
BLOC1S2	-0.000148849
BMP4	0.0177515
BMPER	0.00324303
BOC	-0.0100986
BPIFB1	0.00990091
BPIFB2	0.00311134
BRD3	-0.000376873
BRK1	-0.000816992
BSG	-0.00686098
BST2	0.000517381
BTC	-0.000813959
BTLA	0.00389622
BTN3A2	-5.26456e-05
C19orf12	-0.000851569
C1GALT1C1	0.000930626
C1QA	-0.00322063
C1QBP	0.00269732
C1QL2	0.00241781
C1QTNF6	0.000443114
C1QTNF9	-0.00411454
C1RL	0.00453
C1S	-0.00234813
C2	-0.00111569
C4BPB	0.020488
C7	0.000668293
C7orf50	-0.00163119
C8B	-0.00142806
C9	0.000371181
CA11	-8.76223e-05
CA12	0.00166399
CA14	-0.0254037
CA4	0.00798833
CA6	-0.00260271
CA9	0.000905272
CACNB1	-0.00628618
CADPS	-0.00249649
CALB1	0.0195686
CALCA	0.00063608
CALY	-0.00191132
CANT1	-0.0127779
CAPG	-0.00286499
CASC3	0.000105921
CASP2	0.000202221
CASP3	0.00357774
CASP7	-0.0020968
CASP9	0.000653829
CBLIF	0.00714088
CBLN1	-0.000900877
CBLN4	0.00386249
CC2D1A	-0.00107335
CCDC134	3.602e-05
CCDC28A	0.000263043
CCDC50	0.000270955
CCER2	-0.00398596
CCL11	0.00739966
CCL14	-0.0190073
CCL15	0.0117861
CCL17	-0.00347064
CCL2	0.0142899
CCL20	-0.00428129
CCL22	-0.00119543
CCL23	-0.00994209
CCL24	0.00137146
CCL25	-0.00138281
CCL26	-0.00111091
CCL27	-0.00781594
CCL5	0.00142489
CCL7	0.00701748
CCN1	-0.0160761
CCN3	-0.000966056
CCN4	-0.00049844
CCN5	0.00065626
CCND2	-0.00119753
CCNE1	0.00467629
CD163	-0.000784495
CD2	-0.00140788
CD200	-0.0152698
CD200R1	-0.00109627
CD209	0.0104022
CD22	-0.00365125
CD27	0.0212624
CD274	-0.000395419
CD276	0.0143397
CD28	0.000504891
CD300E	-0.00981945
CD300LG	-0.014098
CD34	-0.0034016
CD38	-0.00469549
CD3G	0.00396516
CD4	-0.00592819
CD48	-0.0102595
CD5	-0.0119913
CD55	-0.0053058
CD59	0.00517472
CD5L	-8.89027e-06
CD70	-0.00240188
CD80	0.00208087
CD84	-0.00431175
CD8A	-0.00732768
CD99	0.000404134
CDC123	-0.000881585
CDC25A	1.43031e-05
CDC27	0.00152275
CDCP1	0.0167482
CDH1	0.0113617
CDH15	0.00619296
CDH2	0.00619931
CDH3	-0.0179045
CDH4	-0.00348196
CDH5	-0.00573411
CDH6	0.004618
CDHR1	-0.00233704
CDHR2	0.0239299
CDHR5	-0.00346331
CDNF	-0.0016339
CDON	-0.0095409
CEACAM1	0.00379725
CEACAM16	-0.00110857
CEACAM20	-0.0056282
CEACAM3	-0.00189596
CEACAM6	0.0260962
CEBPA	-0.0047767
CELA2A	-0.00456499
CELSR2	0.00134547
CENPJ	-0.00348018
CEP112	-0.000646876
CEP20	-0.00229342
CEP85	-0.00156119
CES1	0.00505977
CES2	0.00578299
CES3	-0.00422087
CFB	-0.00362986
CFC1	0.00185802
CFHR2	0.00578626
CGA	0.0089844
CGB3_CGB5_CGB8	0.0259502
CGN	0.00119033
CGREF1	-0.0208338
CHCHD10	0.0309579
CHGA	0.0244291
CHGB	0.00330694
CHL1	0.00025773
CHRDL1	0.0224595
CHRDL2	-0.000242718
CIT	0.0069626
CKMT1A_CKMT1B	-0.00457369
CLEC10A	-0.00162105
CLEC1A	-0.0100574
CLEC2L	0.00156909
CLEC3B	-0.00562982
CLEC4A	-0.00959106
CLEC4C	0.000227009
CLEC4D	-0.00325129
CLEC5A	-0.00111537
CLEC6A	-0.00107978
CLGN	0.00630963
CLIC5	-0.00870769
CLMP	-0.0122572
CLNS1A	-0.00504133
CLPP	0.00091878
CLPS	-0.00265135
CLSPN	-0.00237644
CLSTN2	-0.00530134
CLUL1	-0.00103755
CNTN4	-0.000268323
COL15A1	-0.016559
COL18A1	0.0360837
COL1A1	-0.0102402
COL2A1	-0.00143475
COL4A1	0.0186625
COL6A3	0.0037026
COL9A1	-0.00239201
COMMD9	8.81223e-05
COPB2	-0.000968717
COPE	0.000915128
COQ7	-0.00526732
CORO6	-0.00256714
CPA1	0.00439289
CPA2	0.0211421
CPA4	-0.00291651
CPB1	0.00196549
CPM	0.00676053
CPOX	0.00413684
CPQ	0.00322554
CPTP	0.00596506
CPVL	-0.0042531
CPXM2	0.002835
CREG1	-0.00805259
CRELD1	0.00101234
CRELD2	-0.00245509
CRH	0.0024828
CRHR1	0.00132041
CRIM1	0.0170635
CRISP3	-0.0153615
CRNN	-0.00234947
CRX	-0.00550787
CRYM	0.000700113
CSF1	0.00547353
CSF2RA	0.000657733
CSF2RB	0.00376468
CSF3	-0.00198673
CSF3R	0.00156956
CSH1	0.0289047
CSPG4	0.0025293
CSRP3	-0.00131383
CST3	0.000329724
CSTB	0.00437742
CTAG1A_CTAG1B	-0.000850663
CTBS	0.0124864
CTHRC1	0.00626792
CTLA4	-0.00309461
CTRB1	-0.0101697
CTRC	-0.0111104
CTRL	-0.00117353
CTSB	-0.0130761
CTSC	0.00507907
CTSD	0.00229423
CTSE	0.0072098
CTSF	-0.00735043
CTSL	-0.00554506
CTSO	-0.00200413
CTSZ	0.00503617
CXADR	0.00469691
CXCL14	0.00105793
CXCL16	0.0350506
CXCL17	0.0268772
CXCL9	-0.0107236
CYB5A	0.00208506
CYTH3	-0.00352646
CYTL1	-0.00885741
DAG1	0.00300252
DAND5	-0.00311105
DCTN6	-0.00192722
DCXR	0.0140248
DDAH1	0.012141
DDC	-0.0108011
DDR1	0.00328149
DDX4	0.000724484
DDX58	0.00155357
DECR1	0.000497716
DEFA1_DEFA1B	-0.00598154
DEFB104A_DEFB104B	-0.0038981
DEFB4A_DEFB4B	-0.00398229
DENR	0.00363702
DGCR6	0.00377393
DHODH	0.00132598
DKK3	0.0235695
DKK4	0.0132304
DLK1	0.0129032
DLL4	-0.00224648
DMP1	-0.0189705
DNAJA1	-0.000723181
DNAJC21	-2.65846e-06
DNAJC6	0.00103612
DNER	0.00613189
DNLZ	-0.00135548
DNM3	-4.61478e-05
DNMBP	-0.00154231
DNPEP	-0.00344
DPEP1	0.00647338
DPP4	-0.00574235
DPP7	-0.0038969
DPT	0.0103263
DRAXIN	0.00111726
DSC2	0.00564132
DSCAM	-0.00896899
DSG2	0.0144881
DSG3	-0.0151736
DSG4	-0.0027454
DTD1	0.00915411
DTNB	0.00323539
DUSP13	-0.00462678
DUSP29	-0.0077299
DUT	0.00574969
DYNLT1	-0.00249958
EBI3_IL27	0.0110079
ECE1	-0.000981478
ECI2	0.00133223
EDA2R	0.088601
EDIL3	0.00325498
EDN1	0.00970329
EFEMP1	0.0406358
EFNA1	-0.0102474
EFNA4	0.0121868
EGFL7	0.00709259
EGFLAM	-0.00656999
EIF1AX	-0.00232361
EIF2AK3	-0.00252578
ELN	0.0112259
ENO3	-0.00194697
ENPEP	0.00439975
ENPP2	0.0139811
ENPP5	-0.0062772
ENPP6	0.0127398
ENPP7	-0.0010275
ENTPD2	-0.00645823
EPB41L5	0.00070771
EPGN	-0.0029138
EPHA1	-0.0190237
EPHA10	0.000711623
EPHA2	0.0010893
EPHB4	0.00490559
EPHB6	-0.01066
EPHX2	-0.000421697
EPO	0.0240914
EPPK1	0.00330768
EPS8L2	0.0116425
ERBB3	-0.00490907
ERBB4	0.00613882
ERC2	0.00354129
ERCC1	0.00140589
EREG	-0.00155234
ERI1	-0.00276327
ERMAP	0.00303019
ERN1	-0.00586044
ERVV_1	0.0048244
ESAM	0.0138689
ESM1	0.00663577
EVI2B	1.46758e-05
EVI5	-0.00297879
EXOSC10	0.00491391
EXTL1	0.00199238
F11	-0.000385499
F12	0.00558629
F13B	0.00140427
F7	-0.00452934
FABP1	0.0164171
FABP3	0.0259884
FABP4	0.0568132
FABP9	-0.00391966
FAM13A	-0.000484753
FAM20A	-0.0133102
FAM3B	0.00124336
FAM3C	0.0149137
FAM3D	0.0216664
FAP	0.0250726
FAS	0.0156123
FASLG	-0.057355
FBN2	0.00703834
FBP1	-0.000568049
FCAMR	0.00281057
FCGR2A	0.00366311
FCGR2B	-1.82994e-05
FCN2	-0.00540426
FCRLB	-0.000538684
FETUB	0.0010475
FGA	0.00996522
FGD3	-0.00272111
FGF21	0.0526628
FGF23	0.0104212
FGF3	0.00207915
FGF9	0.00250148
FGFBP3	0.00592342
FGR	0.0129034
FHIP2A	-0.00154508
FHIT	-0.00282338
FKBP7	-0.00195752
FLRT2	-0.0075701
FLT1	0.0190593
FLT3LG	0.00352785
FMR1	0.000866419
FN1	-0.0069955
FNDC1	0.000952689
FOLR1	0.00804845
FOLR2	0.00873492
FRMD7	0.00052049
FRZB	-0.00141009
FST	0.0255229
FSTL1	0.00302109
FTCD	-0.01079
FUCA1	-0.00126463
FURIN	-0.0593785
FUT3_FUT5	0.0246164
FZD8	-0.00424725
GABARAPL1	-0.00256013
GABRA4	0.000717335
GAD2	-0.00293862
GADD45B	-0.00241084
GAL	-0.0122471
GALNT3	-0.00269413
GALNT5	0.00118962
GALNT7	0.00501953
GAMT	-0.00434249
GART	0.00370023
GAS2	-0.000180664
GASK1A	-0.00876037
GAST	0.0302357
GATD3	-0.00399592
GBA	0.00133118
GBP1	-0.00452526
GBP2	0.00018341
GBP6	0.000730621
GCC1	-0.00134111
GCG	0.0171474
GCLM	-0.00143914
GDNF	0.00194181
GET3	-0.00151341
GFAP	0.00417893
GFOD2	-0.00187888
GFRA2	-0.00408721
GFRAL	-0.00815437
GGA1	-0.00281189
GH1	0.023001
GH2	0.00174707
GHR	0.00312018
GHRL	0.00742232
GID8	-0.00307077
GIMAP7	0.00297103
GIMAP8	-0.00741
GIPC2	-0.00453665
GIPC3	-0.000647551
GIPR	0.00029166
GKN1	-0.000818746
GLA	0.00312848
GLI2	-0.000569955
GLRX	-0.000349283
GLT8D2	0.00384313
GNE	-0.00517927
GOLGA3	-1.2033e-05
GOT1	-0.00694098
GP1BA	-0.0164273
GP1BB	-0.000351567
GP2	0.0125883
GPA33	-0.0234639
GPC1	-0.00723282
GPIHBP1	0.00232744
GPNMB	0.0095752
GPR15L	0.00158956
GPR37	0.00310787
GPRC5C	0.00604337
GRHPR	-0.00424942
GRIK2	0.00049739
GRIN2B	0.00764782
GRPEL1	0.00064869
GSAP	-0.00587425
GSN	-0.00385505
GSR	-0.00980131
GUCA2A	-0.0595036
GUSB	0.0117894
GZMA	0.00135706
H2AP	-0.00336579
HAVCR1	0.0431524
HBEGF	-0.00645139
HDAC8	0.0011242
HDDC2	-0.00237077
HEG1	0.0253063
HEPH	0.00126946
HGF	0.048735
HGFAC	0.00585346
HGS	-0.00537307
HHEX	-0.00357922
HJV	0.00178172
HK2	0.00101218
HLA_DRA	0.00199575
HLA_E	0.000211688
HMMR	-0.000794575
HMOX2	-0.0181395
HNF1A	-0.0046786
HNMT	0.000473776
HPGDS	-0.00351643
HRG	0.00225535
HS3ST3B1	0.00983338
HSBP1	0.00136673
HSD17B14	0.00723193
HSD17B3	0.000171595
HSP90B1	0.00367171
HSPA1A	-0.0112831
HSPB6	0.0113459
HSPG2	0.00125
HTR1A	-0.00123491
HTRA2	0.0023022
HYOU1	-0.00960195
ICAM1	0.00732072
ICAM4	-0.00178127
IDI2	0.00321782
IFI30	0.0129933
IFIT3	-0.000316677
IFNAR1	-0.00607568
IFNGR1	-0.00363029
IFNL1	0.00255901
IFNL2	-0.00467
IFNLR1	-0.00373194
IFNW1	-0.001969
IGDCC3	-0.00171686
IGDCC4	-0.00268952
IGF1R	-0.0096843
IGF2R	-0.00244711
IGFBP1	0.0315603
IGFBP2	0.0383081
IGFBP3	-0.0140504
IGFBP7	0.000452013
IGFBPL1	0.0109346
IGHMBP2	-0.00287985
IGSF21	0.000833839
IGSF3	0.0107436
IL10	-0.00276744
IL10RB	0.00294003
IL12B	0.00523571
IL12RB2	-0.000853173
IL13RA2	0.00428061
IL15	-0.00822319
IL17A	-0.00086903
IL17RA	0.000495168
IL18BP	0.0233527
IL19	0.00088714
IL1R1	0.0111855
IL1R2	0.00544844
IL1RAP	0.00320551
IL1RN	0.00445685
IL2	-0.00239698
IL20RA	0.000609532
IL20RB	-0.00111809
IL22	-0.00330809
IL25	0.00217242
IL2RB	0.00157695
IL3	0.000552747
IL31	-0.00360937
IL33	-0.000548282
IL34	0.000516855
IL36A	-0.000428099
IL3RA	-0.00055588
IL4	-0.00241206
IL4R	0.00073367
IL5RA	-0.000228129
IL6	0.0102103
IL6R	0.000250853
IL6ST	-0.00576643
IL7R	-0.00766243
IMPACT	-0.0119961
IMPG1	0.000206133
INHBB	-0.0154203
INHBC	-0.000699913
INPP5J	-0.0022207
INSL4	0.0201828
IRAG2	-0.00380771
ISM1	-0.00633846
ISM2	0.0124531
IST1	-0.0133
ITGA5	-0.00543317
ITGAL	0.00314649
ITGAV	-0.00278281
ITGB1	-0.000614526
ITGB5	0.00468694
ITGB6	0.0155344
ITGB7	-0.0057375
ITGBL1	0.011725
ITIH4	-0.00418449
ITPA	-0.000382921
ITPRIP	0.00599501
IVD	-0.00226504
JUN	0.000813306
KAZALD1	-0.00515162
KCNC4	-0.00147998
KCNH2	-0.0019092
KCTD5	0.00174131
KDR	-0.0105728
KHK	-0.0222175
KIAA0319	0.00699139
KIF1C	-0.00232034
KIF20B	0.00082625
KIF22	0.00811809
KIR2DL2	-0.00135242
KIR2DL3	-0.000362012
KIR2DS4	-0.000668616
KIR3DL1	-0.00325165
KIRREL1	0.0040882
KIRREL2	-0.00747755
KLB	-0.00189855
KLHL41	-0.0132877
KLK12	-0.00397214
KLK13	0.00197532
KLK15	0.0224626
KLK3	0.0175365
KLK4	0.00393972
KLK7	0.00199262
KLKB1	-0.00563986
KLRD1	-0.00595899
KLRF1	-0.0025127
KLRK1	-0.00338035
KRT14	0.00307624
KRT18	0.0080681
KRT19	0.00386672
KRT5	0.00437448
KRT6C	0.00144702
KRT8	0.0143765
KYAT1	0.00659319
LAIR2	0.00417623
LAMB1	-0.00397359
LAMP2	0.00732198
LAMP3	-0.00185602
LATS1	-0.000727276
LAYN	0.0177251
LCAT	-0.000331522
LCN15	0.00174163
LCP1	-0.00249757
LECT2	0.00914541
LEFTY2	-0.016663
LELP1	-0.000109211
LEO1	0.00222109
LEP	-0.0298317
LEPR	-0.00156278
LGALS1	-0.0135614
LGALS3	0.0231033
LGALS4	0.0020205
LHB	0.004984
LIFR	0.0171634
LILRA4	0.000394992
LILRB2	0.00546323
LILRB5	0.00740885
LIPF	0.0067035
LMOD2	-0.00150486
LPCAT2	0.00898461
LPL	-0.0138377
LPO	-0.00495921
LPP	0.00334263
LRG1	-0.00192452
LRIG1	-0.0113441
LRP1	-0.00850818
LRRC25	-0.0107069
LRRC38	-0.00192533
LRRN1	-0.000493635
LRTM2	-0.00471452
LSM8	-0.00735759
LTA	-0.001713
LTA4H	0.00287063
LTB	0.00187702
LTBP2	0.0192437
LTBP3	0.00166487
LTO1	-0.00113074
LUZP2	-0.000761456
LY6D	-0.00216152
LY75	-0.000710519
LYPD1	-0.000760178
LYPD3	0.00312254
LYVE1	-0.00701904
LYZL2	0.0144045
MAEA	-0.00240464
MAG	-0.000624211
MAGED1	0.00183326
MAMDC4	-0.0153082
MAN1A2	0.00569624
MAN2B2	0.00338747
MANEAL	4.30646e-05
MANSC1	-0.0164945
MAP1LC3A	0.00160803
MAP1LC3B2	0.00175359
MAP2	-0.00163824
MAP2K1	-0.00268442
MAPT	-0.000747328
MASP1	0.00191164
MATN2	-0.0147546
MATN3	0.000302894
MB	-0.0267065
MBL2	0.00552601
MCAM	-0.00257882
MCEMP1	-0.00215444
MCFD2	0.00803953
MDGA1	0.000650121
MDK	0.00918846
MEGF10	-0.0220742
MENT	4.97551e-05
MEP1A	-0.00317636
MEP1B	0.00271386
MEPE	-0.00114699
MERTK	0.00158772
METAP1D	0.0011468
MFAP3L	-0.00227708
MGMT	-0.00759956
MIA	-0.0112989
MICB_MICA	-0.00257314
MKI67	0.000616944
MLN	0.00782739
MMP12	0.00797203
MMP7	0.0311649
MMP8	0.00188457
MMP9	-0.00582051
MN1	0.00228333
MNDA	-0.00435838
MORF4L2	9.37752e-05
MORN4	-0.00237859
MPO	-0.00651667
MRC1	-0.000503674
MRPL24	-0.00329175
MRPL28	-0.000844269
MRPL46	-0.00178775
MSLNL	-0.00303103
MSMB	0.0103516
MST1	-0.000598965
MTHFD2	0.00288949
MTHFSD	-0.00104613
MTIF3	-0.00100715
MTPN	0.00953182
MTSS1	-0.000438325
MUC13	0.0227005
MUC16	-0.00786557
MUC2	-0.00940984
MVK	-0.00898134
MYBPC1	0.0147045
MYL1	-0.00503632
MYL3	0.000624971
MYL4	0.0077085
MYLPF	-0.00176473
MYO6	-0.00750647
MYOC	-0.00875878
MYOM1	-0.00177531
MYOM2	-0.00297549
MYOM3	-0.000890383
NAA10	0.00451516
NACC1	-0.00747769
NAGPA	-0.00268381
NAPRT	-0.00221443
NARS1	-0.00815788
NBL1	0.00560329
NCAM1	0.00287994
NCAN	-0.011587
NCF2	-0.00754558
NCR1	-0.0190542
NCR3LG1	0.0217067
NCS1	0.00924784
NDRG1	0.000449678
NDUFA5	-0.00303967
NDUFB7	-0.00308628
NDUFS6	-0.00297482
NECAP2	-0.000544846
NECTIN2	0.0148521
NECTIN4	0.00790806
NEFL	0.0100824
NEK7	0.00041066
NELL1	-0.00272007
NELL2	-0.000634435
NEO1	-0.000176369
NFATC3	-0.000295871
NFIC	0.000826114
NFKB2	-0.00348173
NFYA	-0.0073266
NGFR	-0.00179916
NGRN	-0.00382526
NHLRC3	-9.63059e-05
NID2	-0.00478613
NOS2	-0.00650989
NPL	0.00272404
NPPB	0.0030173
NPTN	0.000396366
NRCAM	0.0146943
NRP1	0.0102723
NRXN3	-0.00253583
NT5C3A	0.00136422
NT5E	-0.00444689
NTF3	0.00472819
NTF4	-0.000928614
NTRK2	-0.00355964
NTRK3	-0.00773208
NUB1	-0.000225199
NUCB2	-0.00183114
NXPE4	0.00187462
NXPH3	-0.00198674
OCLN	0.0107092
OGT	-0.00156821
OMD	-0.00502755
OMG	-0.0130556
OPLAH	0.017701
ORM1	-0.0129135
OSBPL2	-0.00313614
OSMR	0.00299884
OSTN	-0.00223667
OXCT1	0.0015509
PAEP	-0.00994528
PAG1	0.00270413
PALM	-0.00354575
PAPPA	0.012066
PARP1	-0.00130123
PBLD	-0.00334187
PCDH12	0.00859024
PCDH17	-0.00655916
PCDH7	0.00356301
PCDH9	-0.0105331
PCDHB15	-0.00816941
PCSK7	-0.00486635
PCSK9	-0.00356256
PDCD6	-0.00188851
PDGFC	-0.013199
PDGFRB	0.00324142
PDIA2	0.000925573
PDIA3	0.00114014
PDRG1	0.000236799
PDZK1	0.00202353
PEAR1	0.0219056
PENK	-0.00649646
PEPD	-0.00496183
PFDN4	0.000668633
PFDN6	-0.0013478
PGF	0.0417565
PGLYRP4	-0.00182028
PI3	0.00369926
PIK3IP1	-0.00179999
PINLYP	0.00194555
PITHD1	0.00218531
PKD1	0.00904347
PKLR	-0.00482858
PLA2G1B	0.0118009
PLA2G2A	0.00458957
PLA2G7	-0.0066404
PLAT	-0.0277006
PLB1	-0.00104302
PLIN1	0.00382018
PLXDC2	-0.00383361
PLXNB2	0.00916193
PM20D1	-0.000341702
PMM2	-0.00171688
PMS1	-0.00234289
PNLIPRP1	-0.00275544
PNLIPRP2	-0.00396283
PNMA2	-0.00420041
PODXL	-0.015416
PODXL2	-0.00301997
POF1B	-0.00243224
POLR2A	0.00564104
PON1	-0.00201268
PON2	0.00719117
PON3	0.00102479
POSTN	-0.0138027
PPIB	0.00897946
PPIE	0.000808052
PPIF	0.00346155
PPL	-0.00336258
PPME1	-0.0024788
PPP1R12B	0.00125825
PPP2R5A	0.00224041
PPT1	0.000626612
PRAP1	0.0234426
PRC1	0.00336422
PRCP	0.00442151
PRDX1	0.00330397
PRDX3	0.00290192
PRDX5	0.000176785
PREB	0.000568901
PRG2	0.0138753
PRG3	-0.0149177
PRKAB1	-0.000941267
PRKCQ	-0.00399252
PRL	-0.00300509
PRND	0.00379989
PROC	-0.00764018
PROK1	-0.00328
PRR4	-0.001565
PRR5	-0.00134048
PRSS22	0.00686447
PRSS27	-7.56384e-05
PRSS53	0.00749333
PRSS8	0.00546671
PRTG	-0.00266856
PRUNE2	0.00267321
PSAPL1	-0.00646026
PSCA	0.00459136
PSG1	0.0012491
PSMD5	-0.00014201
PTGDS	0.0103727
PTGES2	0.00381106
PTH	0.00380094
PTK7	0.000925615
PTN	-0.00468125
PTPN9	-0.00141562
PTPRB	-0.00806672
PTPRC	-0.000565082
PTPRF	0.00618701
PTPRN2	0.0118687
PTPRR	-0.00401517
PTPRS	0.00424731
PTRHD1	0.00691644
PTS	0.00165183
PTTG1	0.00203643
PYY	0.0259204
QPCT	0.00172997
QSOX1	0.00842321
RAB27B	0.00824158
RAB2B	-0.00309918
RAB3GAP1	0.00136384
RABEP1	0.00809913
RAC3	0.00172262
RAD51	0.000788504
RALY	9.23725e-06
RAPGEF2	-0.0033134
RBFOX3	0.000999601
RBKS	-0.0063069
RBM19	0.00103556
RECK	-0.00153658
REEP4	0.0025753
REG1A	0.00448868
REG1B	-0.00969247
REG4	0.0303825
REN	0.0214356
RETN	0.0055231
RFC4	-0.00236413
RGL2	-0.00438127
RGMB	-0.00153544
RICTOR	-0.000309468
RIPK4	-8.29053e-05
RLN1	0.00511902
RLN2	0.000517835
RNASE1	-0.00559969
RNASE10	-0.00078402
RNASET2	0.0118028
ROBO1	-0.00111782
ROBO2	0.0197822
ROBO4	0.00530996
RP2	0.00750688
RPL14	-0.0019998
RRM2	0.0212414
RSPO1	0.000705473
RTKN2	0.00154403
RTN4R	0.00474316
S100A12	-0.00480723
S100A13	0.00240699
S100A14	-0.0121472
S100A4	0.000441412
S100G	-0.0222645
SAA4	-0.00319639
SAFB2	-0.00281057
SAP18	6.54696e-05
SATB1	-0.0017152
SCARF1	0.0240447
SCARF2	0.0142636
SCG2	-0.0131228
SCGB2A2	0.00215586
SCGB3A1	-0.000726316
SCGN	-0.0127271
SCIN	-0.000358459
SCLY	-0.00278747
SCN2A	-0.00221645
SCN2B	0.00205988
SCN3A	0.0013466
SCN3B	-0.00366583
SCRG1	-0.00607694
SCRIB	-0.00435647
SCT	0.00440438
SDC1	0.00282408
SDC4	-0.00505242
SDK2	-0.00263859
SELE	0.0109233
SELENOP	0.00354333
SELL	-0.00105543
SELPLG	-0.00302052
SEMA3F	0.0332855
SEMA4C	-0.000805248
SEMA4D	-0.00600614
SEMA7A	0.0113474
SERPINA3	-0.00588794
SERPINA7	0.0112246
SERPINA9	0.00345395
SERPINB5	0.0006044
SERPINF1	-0.000214818
SERPING1	-0.00886158
SERPINI1	-0.00238264
SERPINI2	-0.00140119
SEZ6	-0.0020994
SFRP1	0.00332257
SFRP4	-0.0290981
SH2D1A	-7.77767e-06
SH3BGRL2	0.000973434
SH3BP1	0.00345539
SH3GLB2	-0.000607625
SHC1	-0.00174284
SHD	-0.00175995
SHH	0.000376293
SHPK	0.00108233
SIGLEC10	-0.0129232
SIGLEC6	0.0181896
SIGLEC9	-0.00346576
SIL1	-0.0011088
SIT1	0.00094318
SKIV2L	-0.00180686
SLAMF1	-0.00215113
SLAMF7	0.000375366
SLAMF8	-0.00286109
SLC12A2	0.00172964
SLC16A1	0.00470069
SLC34A3	0.00111188
SLC39A14	-0.00124147
SLC39A5	-0.0020517
SLC9A3R1	0.0041764
SLC9A3R2	0.00441054
SLIRP	-0.00360026
SLIT2	-0.00488072
SLITRK1	-0.0037885
SLITRK2	-0.0064219
SMC3	0.00531324
SMPD1	0.0132362
SMPD3	-0.00202769
SMPDL3B	0.00246025
SMS	0.00594007
SNCG	-0.00270874
SNED1	0.00186179
SNX18	0.000723439
SNX9	0.000434513
SOD2	-0.0052956
SORCS2	-0.00320063
SORD	-0.00243606
SORT1	-0.00480709
SOWAHA	4.63294e-05
SOX9	0.000678363
SPINK1	0.0375303
SPINK2	-0.000585268
SPINK4	0.0274458
SPINK5	-0.0117253
SPINT1	0.0411009
SPON1	-0.00286449
SPP1	0.0157974
SPRED2	-4.45478e-05
SPRR1B	0.00192307
SPRR3	0.00410795
SSBP1	-0.00351236
SSC4D	-0.000106003
SSC5D	0.000197735
ST6GAL1	0.0190296
STAB2	-0.000881091
STAU1	0.00052665
STC1	0.0171571
STEAP4	-0.00129784
STOML2	-0.0049369
SULT2A1	0.00306128
SUMF1	-0.00101701
TACSTD2	-0.00279832
TAFA5	-0.00545382
TAGLN3	-0.00228646
TALDO1	0.0218658
TANK	0.00211758
TAP1	-0.00152836
TBC1D17	0.00220938
TBC1D5	0.00225006
TBR1	0.00262292
TCL1A	0.0171735
TCL1B	0.000150388
TCN1	-0.0071339
TCN2	0.00363213
TCOF1	0.0209886
TCTN3	0.00198426
TDGF1	0.000460324
TDO2	0.00356065
TEF	0.00254775
TET2	-0.00432011
TEX33	0.00140536
TFAP2A	-0.00432793
TFF1	-0.0139839
TFF3	0.0361006
TFPI2	0.00735851
TFRC	-0.00468914
TG	0.00119886
TGFB1	-0.0210842
TGFB2	-0.00170959
TGFBI	0.00401775
TGFBR1	-0.00342257
TGFBR2	-0.0138035
TGM2	0.0141499
THBD	-0.0183817
THBS2	-0.000148313
THBS4	-0.00274005
THRAP3	-4.89281e-05
THY1	-0.00302398
TIGAR	0.00185362
TIGIT	-0.00099912
TIMD4	-0.0054452
TINAGL1	0.0130477
TLR2	0.0014834
TMCO5A	-1.9288e-05
TMED1	0.00341634
TMED10	-0.000149941
TMEM25	-0.00236486
TMOD4	-0.00818889
TMPRSS11D	0.000206862
TMPRSS15	-0.00214944
TMPRSS5	0.00867605
TNFRSF10A	0.0114044
TNFRSF10B	0.0158227
TNFRSF10C	0.0126942
TNFRSF11A	-0.0015493
TNFRSF11B	-0.00271621
TNFRSF12A	0.00243176
TNFRSF13C	-0.0037367
TNFRSF17	-0.00448963
TNFRSF19	-0.0102686
TNFRSF1A	0.0244025
TNFRSF21	-0.00861755
TNFRSF6B	-0.00120659
TNFRSF8	-0.00305273
TNFRSF9	-0.0178717
TNFSF10	-0.0334462
TNFSF11	-0.018939
TNFSF12	-0.0224787
TNFSF13B	0.0214626
TNFSF14	-0.00776619
TNN	-0.00698957
TNR	-0.0134463
TNXB	-0.0116696
TP53	0.00063032
TP53INP1	0.00280945
TPK1	-0.0163939
TPM3	-0.000720178
TPMT	-0.000359368
TPPP3	-0.00624082
TPT1	-0.000249102
TRAF3	-0.00447059
TRAF3IP2	0.000314956
TRDMT1	-0.000238964
TREM2	0.0117703
TREML2	0.00984641
TRIM21	-0.00239682
TRIM40	0.00343962
TSNAX	-0.00335873
TSPAN15	0.000114685
TSPAN8	-0.00831611
TTR	0.029224
TXNDC15	-0.00142186
TXNRD1	0.0319535
TYRO3	-0.00895551
UBE2L6	-0.0098172
UBQLN3	-0.00584665
UNC79	0.00425822
UNG	-0.00204937
UPB1	-7.52326e-06
UROD	0.0018065
USP28	-0.000422674
USP47	-0.00159016
UXS1	0.00141168
VCAN	-0.000438614
VEGFB	-0.00148325
VIM	-0.00331309
VIT	-0.0101987
VMO1	-0.00104073
VPS37A	-0.00188768
VSIG2	0.0314082
VSIR	-0.00206627
VSNL1	-0.00358605
VSTM1	-0.0017006
VSTM2B	-0.00354216
VWA5A	-0.00109849
VWC2	-0.0023757
VWC2L	-0.00779873
VWF	0.00642713
WAS	0.00584677
WASL	-9.44756e-05
WFDC1	0.000374822
WFDC12	-0.00403133
WFDC2	0.0461274
WFIKKN1	-0.013275
WFIKKN2	-0.00331089
WNT9A	0.00165497
XCL1	0.00344264
XPNPEP2	-0.00412076
XRCC4	0.000939519
YAP1	-0.00372511
YOD1	-0.0017944
ZBP1	-0.00375516
ZBTB17	-0.00211703
ZNF174	-0.00433724
ZNF75D	-0.00012344
ZNF830	-0.00548748
ZNRD2	0.00153349
